# Induction of human trophoblast stem-like cells from primed pluripotent stem cells

**DOI:** 10.1101/2021.07.14.452371

**Authors:** Yu Jin Jang, Mijeong Kim, Bum-Kyu Lee, Jonghwan Kim

## Abstract

The placenta is a transient but important multifunctional organ crucial for healthy pregnancy for both mother and fetus. Nevertheless, limited access to human placenta samples and the paucity of a proper *in vitro* model system has hampered our understanding of the mechanisms underlying early human placental development and placenta-associated pregnancy complications. To overcome these constraints, we established a simple procedure with a short-term treatment of bone morphogenetic protein 4 (BMP4) in trophoblast stem cell culture medium (TSCM) to convert human primed pluripotent stem cells (PSCs) to trophoblast stem-like cells (TSLCs). These TSLCs show not only comparable morphology and global gene expression profiles to *bona fide* human trophoblast stem cells (TSCs) but also long-term self-renewal capacity with bipotency that allows the cells to differentiate into functional extravillous trophoblasts (EVT) and syncytiotrophoblasts (ST). These indicate that TSLCs are equivalent to genuine human TSCs. Our data suggest a straightforward approach to make human TSCs directly from pre-existing primed PSCs and provide a valuable opportunity to study human placenta development and pathology even from patients with placenta-related diseases.

**HIGHLIGHTS:** Short-term treatment of BMP4 in TSCM induces human primed PSCs into TSLCs

TSLCs possess similar self-renewal and bipotency as bona fide TSCs

Global gene expression profiling shows high similarity between TSLCs and TSCs

TSLC-derived EVT and ST possess characteristics shown in TSC-derived counterparts
