## Supplemental Table for "Induction of human trophoblast stem-like cells from primed pluripotent stem cells"

### Sheet: Table S1
dataset 1. Primers for RT-qPCR of mRNA, miRNA, Fluidigm and bisulfite PCR primers
RT-qPC
Gene name	Forward primer	Reverse primer
ABCB1	CCTTCATCGAGTCACTGCCT	AGGCTGTCTAACAAGGGCAC
ABCC3	ACAGAAAACCCGGACCTCA	GGACACCCAGGACCATCTTG
ABCG2	ACTGGGACTGGTTATAGGTGC	AGTTCCACGGCTGAAACACT
CGB	CAGCATCCTATCACCTCCTGGT	CTGGAACATCTCCATCCTTGGT
EGFR	CGAGTACCTCATCCCACAGC	CACGGTGGAATTGTTGCTGG
ELF5	CGGGTGGTTAAATCGGAAGC	ACCCGCTCCAAAATTCCTGT
GAPDH	TGACTTCAACAGCGACACCC	TTCGTTGTCATACCAGGAAATGAG
GATA3	GGGCTCTACTACAAGCTTCACAATA	CACTTTTTGGATTTGCTAGACATTT
HAVCR1	CTCAGCCAGCAGAAACCCA	CTGTCACGGTGTCATTCCCA
HLA-G	CCACCACCCTGTCTTTGACTAT	ACGTCCTGGGTCTGGTCCT
ITGB6	CGGTACCCTCTTCCAACACC	TGTGCCTGCTTCTTCTCTCG
KRT7	AGGATGTGGATGCTGCCTAC	CACCACAGATGTGTCGGAGA
MMP2	TGGCACCCATTTACACCTACAC	ATGTCAGGAGAGGCCCCATAGA
NANOG	TTGTGGGCCTGAAGAAAACTAT	AATAAGCAGATCCATGGAGGAA
POU5F1	TGTATATCCCAGGGTGATCCTC	AAGGAGAAGCTGGAGCAAAAC
SDC1	CTATTCCCACGTCTCCAGAACC	GGACTACAGCCTCTCCCTCCTT
SLC15A1	GTGGTCTTCTCTGTCACGGG	GAATGTACTCGGCCCACTGT
TEAD4	CAGGTGGTGGAGAAAGTTGAGA	GTGCTTGAGCTTGTGGATGAAG
TFAP2C	CCTGACATCCTTAGTAGAAGGTGAA	CTCCAAGATGAGGTCTGGTTAAATA
TP63	AGAAACGAAGATCCCCAGATGA	CTGTTGCTGTTGCCTGTACGTT
miRNA RT-qPCR
miRNA	RT primer	Forward primer
miR-517b-3p	GTTGGCTCTGGTGCAGGGTCCGAGGTATTCGCACCAGAGCCAACAGACAG	GTGCCTCTAGATGGAAGCA
miR-517-5p	GTTGGCTCTGGTGCAGGGTCCGAGGTATTCGCACCAGAGCCAACACACTC	GTTTGGATCGTGCATCCTTTTA
miR-525-3p	GTTGGCTCTGGTGCAGGGTCCGAGGTATTCGCACCAGAGCCAACCGCTCT	GTTGAAGGCGCTTCCCTTT
miR-526b-3p	GTTGGCTCTGGTGCAGGGTCCGAGGTATTCGCACCAGAGCCAACGCCTCT	GTTTGGGAAAGTGCTTCCTTTT
miR-103a	GTTGGCTCTGGTGCAGGGTCCGAGGTATTCGCACCAGAGCCAACTCATAG	GTAGCAGCATTGTACAGGG
Universal reverse primer	GTGCAGGGTCCGAGGT
Bisulfite Sequencing
Primer	Sequence
hELF5-2b_BiS_−483F	GGAAATGATGGATATTGAATTTGA
hELF5-2b_BiS_+31R	CAATAAAAATAAAAACACCTATAACC
hELF5-2b_BiS_−432F	GAGGTTTTAATATTGGGTTTATAATG
hELF5-2b_BiS_−3R	ATAAATAACACCTACAAACAAATCC

### Sheet: Table S2
Table S2. Primary antibodies for Immunostaining
Antibody	Brand	Cat. Number
TP63	Gentaur	PP040-0.5
KRT7	Thermo Scientific	MA5-11986
NANOG	Abcam	ab21624
MMP2	Cell Signaling Technology	40994S
SDC1	Abcam	ab181789
OCT4	Santa Cruz Biotechnology	sc-5279
HLA-G	Santa Cruz Biotechnology	sc-21799
CGB	Abcam	ab53087
Primary antibodies for flow cytometry
Antibody	Brand	Cat. Number
HLA-G PE conjugated	Abcam	ab24384

### Sheet: Table S3
Table S3. Cell type-specific gene set
PSC-specific	TSC-specific	EVT-specific	ST-specific	Amnion-specific
AGTRAP	KRT18	HS3ST1	PSG6	TNC
ANP32A	KRT8	CYP26B1	RAP1GAP	GUCA1A
ASXL1	XAGE3	TFPI	PSG1	BNC1
CAMK2N1	VGLL1	PRSS22	PSG5	CDH2
CASQ2	TACSTD2	SPPL2B	PSG3	CAMK1G
CBX1	SERPINB9	COPZ2	TMEM40	NOL4
CBX7	CLDN3	DLX6	FAM83F	ELMOD1
CD38	LEP	ALDH3B1	DPP4	RBFOX1
CHD9	GATA3	LGALS14	LINC01273	LRRN4
COBL	GATA2	ARSD	S100P	CDH10
CRMP1	ITGB4	PRSS21	INHA	PIEZO2
DLL1	STS	TRAPPC6A	PSG11	SALL2
DST	SP6	MMP25	FAM129A	GABRP
DYRK3	PGF	HFE	ZNF444P1	GNAZ
EVX1	ANKS1A	MRC2	TCL6	MAGEL2
FBXO15	S100P	CD22	PSG2	FBXO2
FN1	ABCG2	SEMA3B	PSG10P	HOXB6
GJA1	MBNL3	CLK1	STX11	NDNF
GJB3	RPS6KA4	DNASE1L1	BACE2	EVC
GPA33	TSPAN15	IL20RA	CLIP4	LYPD6B
GPR1	MRGPRX1	TYMP	PLAC4	SMIM10L2B
HOXB13	HSD3B1	AGPAT4	LHB	GALNT13
IFITM2	DLX3	BTN3A1	MISP3	PCDH9
IFITM2	STARD10	B4GALT7	S100A9	ZNF804A
IL6ST	ENPEP	GRN	CCDC68	DDR2
ITGA9	EGFR	ARHGAP31	PGPEP1	GDAP1
JAM2	S100A4	CHPF2	FIBCD1	ZNF516
KIFC3	FADS3	TMSB10	ERO1B	PLD5
KLF2	PLEKHA6	TIMP2	AC132872.4	PDE6B
KLF9	TFAP2A	FLT4	CARD16	PKDCC
LEFTY2	ASCL2	VCAN	HID1	CGREF1
LRRC2	CAST	RTN4R	FTLP3	PRELID2
MAP4K4	RAB25	CAPG	AC091806.1	MTUS2
MLLT6	SPDEF	CUL7	SLC16A5	ROR2
MSH6	MYO7A	H6PD	ITGB3	RAB37
MYBL2	PKIB	LTBP1	AC008687.4	ST7-AS1
MYCN	PTGES	RCN1	GPRC5C	SARDH
NANOG	MET	PTGER3	PSG4	LRRN1
NFKBIA	KRT80	PRSS8	PSG8	DLGAP1
NODAL	PIEZO1	GALC	GOLT1A	XKR7
PHC1	MGLL	UNKL	FTL	RSPO1
PIPOX	TRIM29	PARP12	PSG9	NRTN
PLSCR1	RARRES1	LZTS1	OPHN1	LRRTM4
POU5F1	GRHL1	LIMCH1	PHYHIP	GPR162
PPP1R15B	SLC16A13	NGFR	RF00100	TUB
RARG	ACER2	CTSA	AC023043.1	GABRA5
RBBP5	ATP12A	NTN1	CGB7	RIMBP2
RBM14	ZFAT	ERBB3	AC034213.1	UAP1L1
REST	PLAC8	PDIA5	TFPI2	XKR6
RHOF	MAGEA8	TLE2	ABTB1	PDE1C
RPS19	MYO5B	FGFR3	DENND2D	PCDH19
SFRP1	MTUS1	IFI35	SLC2A11	SHISA9
SLC20A1	C1QTNF6	SDK2	AC015712.1	CACNA1H
SOCS2	INSL4	PLA2G10	SYVN1	PPFIA3
SOCS3	MPP1	NUCB2	NTF6B	WNK3
SOX13	CD47	DAPP1	AC090515.4	PCOLCE-AS1
SOX2	RIN3	FSTL3	CPT1A	CRTAC1
SPRY2	PDGFC	WIPI1	PRLR	CNN1
SULF2	SLC19A3	CYBRD1	CGB1	PSD
TBC1D13	OGFRL1	LIMS2	DACT2	GPC6
TBL1XR1	LY6G6C	TRHDE	MOCOS	ODAM
TCEA3	DLX5	P4HA2	AC008687.6	ALPK2
TCF3	WNT7A	PANX2	FDX1P1	DLK2
TDGF1	C6orf141	ST6GAL1	ABHD8	FAM110C
TPD52	ATP8B1	NTN4	ALDH1A3	KCNMA1
TRIB3	SLC12A3	PAG1	C1QTNF1	DOCK3
TRIM25	PSCA	ICAM3	AC008687.1	FBXL21P
UCK2	TMC5	MCAM	NEURL1	OXTR
UPP1	SYNJ2	GPC4	CGB2	RIMS2
ZFP36L1	SLC15A2	FBLN1	CGB3	ARHGEF19
ZFP42	PSD4	SDF4	CGB8	CPT1C
ZIC2	MTUS2	MYH7B	CYP1B1	ADAM11
ZIC5	CHPT1	FKBP7	NPIPB2	CTNND2
	SH3TC1	CEACAM1	SPHK1	BRSK1
	SLC44A3	CLDND1	CGB5	SMPD3
	NOTUM	SMARCD3	IGSF5	MYO3A
	CSGALNACT1	OPRK1	SLC38A3	CA3
	SLC30A2	PLOD1	GNG11	CPNE5
	PTPN3	FAT2	LAMP3	TMOD2
	FGF18	MMP2	POLRMTP1	DMKN
	FGF1	SULT2B1	CASP4	GARNL3
	PKD1L2	ASAP3	GP9	NXPH2
	CDYL2	FER1L4	SAT1	LINC02381
	ADCY7	CPXM1	GJB7	GPC5
	SLC34A2	OAS1	CSGALNACT1	LPAR2
	AHSP	ARHGAP4	DPEP2	CRABP1
		ANKRD24	EEF1DP1	MUC4
		YPEL3	GTF2IRD2B	TTC39C
		ICAM1	AL365226.2	PTCHD1
		EFNB1	TBXA2R	POSTN
		LAMB4	PRELID2P1	KIAA1614
		ANGPT2	CREBRF	IQCA1
		CD200	EFHD1	SEMA3C
		CCDC80	SPRR2D	LEF1
		TGFB2	MAP1LC3A	DIRAS2
		COMT	DLGAP1-AS1	KHDC1
		PCSK5	CCNA1	PLSCR5
		HSD3B7	ADM2	OSBPL5
		MMP11	NT5E	MAP3K21
		TBC1D10A	EGFR	CA11
		CCDC134	NDRG1	GPR173
		SEPTIN3	NBR2	GALNT14
		KDELR3	ARL4A	RCAN1
		ARSA	GH2	MRGPRF
		TSPO	CLGN	ZFYVE28
		APOL1	CHAC1	GNB3
		CSF2RB	AC026202.2	FGD1
		IL2RB	UNC13D	TEX15
		ISM2	RHOBTB3	ZNF785
		SLC8A3	PLEKHA6	ZC3H12B
		PAPLN	BMP1	TSPOAP1
		DHRS2	MIR200CHG	IGFL2
		PLTP	PSG7	MYOZ1
		PROCR	MTSS1	AC008105.1
		SLCO4A1	C11orf68	ADRA1B
		ANGPT4	CASP1P2	SLIT3
		ANKRD12	LGALS13	WNT5B
		RENBP	SLC30A2	HAAO
		ZC3H12B	AMPD3	LRFN1
		PCSK1N	FKBP2	WNT10B
		TIMP1	OCEL1	MUC12
		NALCN	FDX1	AL390719.1
		SLC25A15	CCSAP	PCDH7
		FLT1	SH3GLB2	RFLNA
		DHRS12	LINC00963	ERBB4
		TRADD	BBC3	MYRF
		ELMO3	EPS8L1	FBN3
		MMP15	FXYD3	PDGFC
		AXIN1	HIST2H2AA3	VTCN1
		CRISPLD2	APOBR	VPS9D1-AS1
		RHBDL1	SCIN	CDON
		SLC6A2	C1QTNF1-AS1	TRNP1
		CD276	AC133552.5	FAM19A5
		CA2	FAM129B	DYNC2H1
		NIPAL2	C5AR1	COL23A1
		NDRG1	SIPA1	NEO1
		GSDMD	FKBP8	CBARP
		CGB2	PRRG2	LDOC1
		ECH1	TRIM55	CLDN15
		LHB	HIST2H2AA4	PODXL
		CGB3	MT2A	RNF180
		TLE6	CGA	SHISA2
		TLE5	AC104534.1	FGF11
		SYDE1	NCF4-AS1	CSRNP3
		LGALS13	CTRB1	UNC5D
		EBI3	MIR6821	TENM4
		APLP1	KIAA1257	MATN2
		BBC3	ETV5	CCDC24
		RABAC1	GABARAPL1	ARHGAP40
		PTPRS	AL133467.3	HMGA2
		CLEC11A	SVEP1	MUC16
		DNASE2	SEC11C	SEZ6L2
		UPK1A	TNFAIP8L1	KNDC1
		MAG	GLDN	ANO9
		HPN	LINC02009	KCNN2
		PBX4	DEGS2	SORL1
		TFPI2	HES2	KLF12
		ITGB8	MFSD12	TNNT1
		DLX5	KRT18	C14orf132
		CPED1	KRT8P42	EFNB3
		SERPINE1	MCFD2	WFDC2
		PLOD3	AP003068.2	RGS4
		PRKAG2	FAM107B	FAM171A1
		PRUNE2	AC083855.2	H2AFY2
		ENG	GDF15	MSI1
		CDK5RAP3	CCR3	AP006284.1
		GALK1	NCF4	CERS4
		SLC6A4	RLBP1	ME1
		LGALS3BP	MKNK2	TIGD1
		DHX58	EXT1	GPR161
		NAGLU	SLC1A4	CNTN1
		HDAC5	AC100861.1	ADAMTS3
		VTN	TRIB3	SPHK1
		KLHL5	FOXD3-AS1	BICD1
		CRYAB	DRAP1	COL12A1
		DNAJC4	LPAR3	SMTNL2
		CPT1A	IRAK2	CADPS2
		IL10RA	AC008687.5	FREM1
		SLC15A3	DDIT3	CTF1
		VWF	CSNK1E	NELL1
		IL23A	NME2P1	HAND1
		OAS3	AL359220.1	P3H3
		OAS2	RAB11FIP5	COL9A3
		ENDOU	GRB7	IGLON5
		TULP1	ELL3	SHF
		RBM24	TK2	AXL
		TREML2	CYP11A1	CXADR
		TRIM38	LINC01895	NUDT10
		ADGRG6	PLEKHH1	AGRN
		SLC29A1	SLC6A9	SOX9
		BTN2A1	ABHD14B	WNT6
		LAMA4	GRAP2	CDK14
		CLIC5	OAF	ASPHD1
		LOX	BTG1	TMEM98
		SPARC	JUNB	DIXDC1
		RASGRF2	HIST1H1C	EDN1
		LIFR	PHOSPHO1	KIF26A
		TXNDC15	AC245297.3	TMEM130
		NPHP3	RF02192
		COL7A1	PHYHIPL
		CBLB	STRA6
		ABTB1	GDPD5
		PODXL2	DHRS2
		KLHL24	OBSL1
		ZBTB47	THRSP
		POMC	AC099329.2
		IFIH1	GPNMB
		GALNT3	PPP1R15A
		POLE4	C8G
		EVA1A	AL355102.2
		EFEMP1	HECA
		FN1	RCN1P1
		IGFBP2	CAP2
		CHST10	LTBP3
		PLCD4	HRH1
		UXS1	FOSL1
		KYNU	DLGAP1-AS2
		WIPF1	TNFRSF10A
		GRIN3B	FAM84B
		QSOX1	SLC25A35
		GADD45A	AC022730.4
		MYCL	JUND
		SIPA1L2	KCNE5
		MFAP2	GDA
		GBP3	SLC2A12
		GBP1	SPDYC
		P3H1	CYP1A1
		PTCH2	TCHH
		FAAH	RELA
		RSRP1	CALCOCO1
		MAN1C1	MPC2
		CTSD	HACD1
		TTR	RNF114
		ALDH8A1	SORBS1
		KLF9	MORN4
		IFIT3	FBXL20
		IFIT2	PCK2
		INSL4	ECM1
		PLXDC2	FAM71F1
		PTK2B	INSR
		TNFRSF8	ESAM
		CRISPLD1	AL359091.4
		ADCY7	PDCD4
		B4GALT4	ZBTB20
		DEPDC7	YPEL3
		CXCR4	FICD
		PAEP	RHOV
		BAZ2B	FOXO3
		KCNJ2	ALDH1L2
		MXD4	RIT1
		INHA	CPD
		OBSL1	JUN
		SNAI1	MXI1
		MCEE	FAM43A
		PSG8	MT1G
		SERPINB6	COPE
		ABCC10	AL731684.1
		APOBEC2	ATP2A3
		COL21A1	EML2-AS1
		MT1G	TMEM59L
		BMP4	CDKN1A
		GRK4	CDKN2A-DT
		HS3ST3B1	MZB1
		RTN2	TMED7-TICAM2
		RRBP1	ARLNC1
		TMEM74B	RASA4B
		STAT5A	SYTL3
		FAM78A	PLPP5
		FGFRL1	OSGIN1
		GNG13	ANKRD33
		AKAP9	TTC32
		GNGT1	TOM1L1
		STEAP4	INAFM1
		CALU	TLE6
		CHAC1	AP000580.1
		LOXL1	EHD1
		QRICH2	AC245096.1
		MAP7D3	CLTB
		PLPPR3	SMIM6
		FAM155B	FOXA1
		APOC1	CGAS
		GADD45G	AC093155.3
		ARPC1B	CANT1
		PXDN	EGFL7
		GDF15	SH3TC1
		TNNI2	EPS8L2
		ASS1	DHRS9
		NPAS1	SHANK2
		ARHGEF16	CLEC11A
		CHSY1	SH3BP2
		GCH1	HMG20B
		SLC6A11	ASB16-AS1
		TRIM22	ASS1
		XAF1	WDR45
		ATP1A4	DEAF1
		ALDH3B2	CCRL2
		EPSTI1	AL139274.2
		POSTN	RASEF
		TCEAL4	GPR157
		C1QTNF6	AL355877.1
		SFTPD	OLAH
		SPINK5	GNAI2
		CDK7	HSPD1P10
		WNT2B
		NOTCH2
		NAV1
		FHOD3
		COL4A2
		CTSL
		ADAM19
		OASL
		NT5E
		CGA
		LMO2
		CD63
		CPM
		FBXL8
		SP110
		SERPINE2
		CKAP4
		PHF11
		ITM2B
		ABHD17C
		GH2
		CSH1
		DNAJC1
		KIF12
		PIM1
		GCM1
		SLCO2B1
		LRRC32
		PRCP
		DDX60
		SLC28A2
		CALHM2
		CIR1
		PARP9
		PCDH10
		PRDM5
		CCNG2
		EGF
		PDE6H
		TAPBPL
		AMIGO2
		SLC39A5
		ACVRL1
		FBLN5
		CYP11A1
		PCSK6
		HAPLN3
		SLC5A2
		CMTM3
		NOL3
		ARSG
		GNAL
		SLC39A6
		GALNT1
		SLC16A3
		RNF157
		P3H4
		ERBB2
		MIEN1
		MISP3
		HUNK
		GPR32
		PADI1
		EVA1B
		HSPG2
		PTPRF
		IGSF3
		CD53
		TBX19
		CASQ1
		FAM163A
		CTSK
		SLC27A3
		GOLGA4
		NFKBIZ
		ADPRH
		TMEM108
		PLAC8
		SPATA9
		CXCL14
		N4BP3
		PLA2G7
		CREB5
		MAP11
		CHST7
		GPC3
		CSGALNACT1
		DOCK5
		PLPP5
		ADHFE1
		SYBU
		PLIN2
		CDHR1
		ITPRIP
		ADAM12
		ADM
		KLHL35
		SERPINH1
		ESAM
		SOGA1
		TRPT1
		TMEM219
		CLEC1A
		HNMT
		PDCD4
		ADAM8
		CCDC175
		MGAT5
		PDE3B
		KCNK13
		IFIT5
		PLOD2
		PID1
		GDPD1
		SLC5A10
		AK5
		C16orf74
		CCDC173
		JAM2
		WNT7A
		PLCL2
		MPPE1
		USP43
		MARVELD1
		GPR78
		ELMO1
		FBXO32
		B3GNT7
		MMP14
		C1orf158
		ST3GAL2
		IL34
		TSC22D3
		TSPAN18
		MX1
		DGKI
		ACAN
		DRC1
		SLC30A2
		SHROOM4
		H2BC5
		H4C8
		ADAMTS4
		SLC5A11
		IFNAR2
		SCUBE1
		ATP13A2
		SPON2
		CILP2
		LRRC3
		LY6K
		LY6E
		PGAP3
		ITGA5
		JOSD2
		CCDC78
		SPSB3
		FLYWCH2
		ZG16B
		JAK1
		FBLIM1
		TMEM82
		DHRS3
		TMCO4
		ALPL
		MXRA8
		NEXN
		IGSF8
		NCSTN
		IER5
		C1orf115
		NBPF20
		SGPP2
		ANTXR2
		PBXIP1
		EOGT
		LMOD3
		SLC22A15
		FSTL1
		NFASC
		PPM1L
		IL17RC
		PCOLCE2
		UCN
		PLB1
		CCR1
		DTX3L
		S100P
		TMEM155
		HPGD
		ARSK
		RHOBTB3
		GPX8
		ERAP2
		GJB7
		CREBRF
		TMEM200A
		DACT2
		HNF4G
		PHKG1
		GPR146
		TMEM184A
		MAMDC2
		SVEP1
		PHYHIPL
		SLC16A9
		FRAT1
		IFI27
		HTRA1
		FBN1
		PPFIBP2
		SERPINB7
		BEAN1
		B2M
		SLFN5
		YPEL4
		ANKDD1A
		TAC3
		MYO1A
		C15orf48
		SMAD3
		AL357033.1
		DPEP2
		VKORC1
		RSKR
		CORO6
		TMC4
		LAIR2
		PSCA
		GPT
		RILP
		ANGPTL4
		MGAT5B
		TRANK1
		BATF2
		DDIT4
		TTC39C
		GNG4
		MFSD2A
		TAP1
		CMAHP
		BMP1
		PHYHIP
		CHRM1
		SLC16A4
		SEMA4C
		SHOX2
		TPTE2P5
		ATOH8
		PXDC1
		THBS3
		EFNA1
		KCNAB1
		NPR1
		HTRA4
		CRCT1
		LRRC45
		CENPX
		ASPSCR1
		MT1E
		RAC3
		TACR3
		TRIM56
		REPS2
		TM4SF1
		MYO7B
		ZPLD1
		CST1
		SEMA3E
		DENND5B
		KISS1
		CAVIN4
		PSG6
		GSTA4
		PLAC1
		KCNMB3
		ZNF439
		GAA
		DLK2
		LRRC8C
		OR2AT4
		TVP23B
		SRGAP2C
		KRCC1
		SNTB1
		ISG20
		ID4
		CXCR6
		CEBPB
		CLEC7A
		STARD5
		TCEAL1
		MUCL1
		TMEM134
		LVRN
		HPSE
		ADAMTS20
		PARP14
		GLRX
		SYT12
		ZNF449
		SAA1
		MST1
		HEG1
		CD7
		C1QTNF1
		MSRB3
		GSTA3
		SLC6A19
		LEP
		YIF1A
		SLC66A1L
		AMZ1
		TVP23C
		YPEL2
		CADM2
		DDIT3
		GOLGA8A
		PHYHD1
		CST6
		DPP10
		TOM1L2
		KCNE5
		SYNE3
		ULK1
		CLVS1
		B3GNT8
		MAN1B1
		FZD8
		C8orf31
		ERICH5
		MAMDC4
		ODF3B
		ZFAND2A
		KCTD12
		THBD
		LINC00324
		EXOC3L1
		PCED1B
		PIPOX
		ITLN1
		GPBAR1
		PPP1R14BP3
		TDRD6
		TH
		HCLS1
		CYP8B1
		NRIP1
		H2AC6
		H2BC4
		CXCR2
		C1orf105
		H2AW
		DDX60L
		TMEM45A
		SGSH
		UBA7
		BGN
		FES
		NXPH3
		CSF1R
		LINC00334
		TSPAN10
		BRICD5
		IGIP
		PAPPA
		SPATA13
		ZNF662
		PYCR1
		WBP2NL
		IGSF5
		CALHM3
		GPR132
		MX2
		MEX3B
		PSG9
		GPR1
		LHFPL6
		TMEM50A
		ASCL2
		EMILIN3
		NPB
		VPS33B
		TREML3P
		C1QTNF12
		CRELD2
		ACOT1
		KCNK12
		EFNA5
		NCMAP
		GAST
		H2BC21
		RBM43
		JAG2
		USP18
		CHRM5
		TMEM106A
		SEMA4B
		IFITM2
		UBALD2
		NOTUM
		FAM174B
		IRF7
		L3MBTL1
		PDIA2
		ZBTB3
		IFIT1
		NLRP9
		IFITM1
		POMK
		BTN3A2
		TNFRSF18
		CCK
		MT1X
		SESTD1
		WDR86
		EPOR
		COL4A1
		TET3
		ISG15
		TCL6
		C2orf88
		THSD4
		SOWAHD
		TMEM220
		H1-2
		P2RX2
		LDLRAD2
		MAPK12
		ZC3H6
		HYKK
		RHCE
		ENTPD8
		TMC3
		AADACL3
		CGB5
		DPY19L2P1
		TOGARAM2
		IL1RAP
		CGB7
		CD55
		SRGAP2B
		THEM5
		NPIPB15
		SULT1A1
		AFAP1
		PLXNB2
		COL27A1
		GM2A
		H2AC11
		ADA
		CASP4
		FUT11
		ANXA4
		ZNF763
		MAFG
		SLC6A17
		ACSL5
		SULT1A2
		IL27
		C5AR1
		VEPH1
		MAP3K5
		SLC2A10
		HHLA3
		ZNF841
		MFAP5
		PDCD1LG2
		FAM114A1
		H2BC12
		ELOVL2
		CHSY3
		MYL4
		PIM3
		MT1F
		MT-ND6
		MT-CO2
		MT-CYB
		MTCO3P12
		MT-ND2
		MT-ND5
		MT-CO1
		SELENOM
		MT-ND3
		STKLD1
		PNMA5
		MT-ND4
		MT-ND1
		MT-ATP6
		MT-CO3
		ADAMTSL4-AS1
		LINC00632
		PSMB8-AS1
		PSMB8
		COL15A1
		CARD16
		CSHL1
		HLA-C
		HLA-G
		MAMDC2-AS1
		SPDYC
		SMPD5
		PSG5
		PSMB10
		LINC01602
		MT1H
		SAMD9
		KRT81
		RGL3
		CYS1
		CFAP44
		VGLL3
		MT-RNR2
		MT-TI
		MT-TQ
		MT-TM
		MT-TW
		MT-TA
		MT-TY
		MT-TS1
		MT-TD
		MT-TE
		MT-TT
		GPX3
		DIO2
		MT-RNR1
		LINC01089
		MT-ND4L
		CGB8
		CSH2
		STIMATE
		YBX1P6
		PPM1N
		IRF9
		ITGA1
		TTLL3
		SH3D21
		FIS1
		BBIP1
		CRPPA
		PRSS41
		TNFRSF25
		AC245297.1
		CKLF
		LINC00339
		PPP1R3G
		AL391422.1
		PSG3
		SLC12A8
		APOL6
		FADS3
		LINC01118
		AC008277.1
		MIR503HG
		IL10RB-DT
		MYCNUT
		BACE2-IT1
		AL136988.1
		AC096677.1
		LINC00885
		AL162586.1
		MTND2P28
		PCA3
		MTND1P23
		PAICSP1
		UPK1A-AS1
		AL158834.2
		RPS15AP30
		RCC2-AS1
		MRLN
		MT-ATP8
		AP001610.2
		AF127577.1
		HCG4P8
		MTCO2P12
		ZNF688
		PET100
		ARSD-AS1
		LINC01284
		SERPINB9P1
		ANKRD18B
		AL929472.2
		AC007098.1
		LINC-PINT
		DLX6-AS1
		IPO9-AS1
		PSG1
		MHENCR
		AC211433.1
		SLCO4A1-AS1
		COL4A2-AS1
		AC008105.2
		MYCNOS
		H2BC15
		AL138720.1
		NPIPB2
		DPP10-AS1
		Z82188.2
		AF127577.4
		AP001189.1
		TRHDE-AS1
		CCDC200
		CBR3-AS1
		AL357833.1
		Z99289.1
		AC104623.1
		ANKRD26P3
		AL365226.1
		P4HA2-AS1
		AC010894.3
		MTCO1P12
		BX284668.5
		SCARNA7
		PSMB9
		RPL23AP7
		CEACAMP10
		AC104763.1
		LINC02614
		RPL36A
		EEF1A1P25
		PSG2
		PSG11
		PSG4
		EFNA4
		WDR86-AS1
		SCARF2
		AL021707.5
		LIFR-AS1
		NEAT1
		LY6E-DT
		AC108174.1
		AC093864.1
		MTATP6P1
		LINC02428
		AC092903.2
		MTND5P11
		CLMAT3
		MTND6P4
		AC079921.1
		VCAN-AS1
		AC025180.1
		PDCD6
		CCDC74BP1
		AC020659.2
		THAP9-AS1
		AC107884.1
		MALAT1
		AC096751.2
		RNA5SP216
		CCDC71L
		LNCOC1
		AC100782.1
		AP003068.1
		NAV2-AS4
		AP001972.3
		MIR100HG
		TRIL
		AP000812.2
		PAPPA-AS1
		LINC02387
		PPP1R14B-AS1
		RRN3P3
		AC073957.2
		CNPY2
		AC079313.1
		DIO2-AS1
		AC007040.2
		AC004846.2
		AC023024.1
		ZNF710-AS1
		AC025580.1
		TMC3-AS1
		AC074212.1
		AC068831.3
		AC103982.1
		AC104041.1
		AC104938.1
		AC012184.1
		AL035071.1
		ITFG1-AS1
		AC009812.4
		SCX
		BMS1P8
		AC023043.1
		AC010542.2
		AC061975.1
		AL158206.1
		AC010325.1
		PECAM1
		AC009088.3
		AC011978.2
		AL031708.1
		AL512347.1
		LOXL1-AS1
		AC127496.1
		AC139530.1
		BCAR4
		MYMX
		AC004771.3
		MIR193BHG
		AC113189.1
		AC145207.3
		MTCO1P40
		AC145207.4
		AC145207.5
		AC145207.6
		ABHD15-AS1
		AC015813.1
		AC061975.4
		AC010761.2
		C1QTNF1-AS1
		AC138207.5
		GATA6-AS1
		AC004477.1
		AC005224.3
		RNF157-AS1
		ZNF790-AS1
		SH3GL1P3
		AC090229.1
		AC005786.3
		AC005944.1
		MIR497HG
		AC060766.4
		AC022966.1
		AC011511.5
		CGB1
		AC004156.1
		NBPF12
		AC005176.1
		AC005261.1
		ARL14EPL
		SMC5-AS1
		AC008687.4
		MTRNR2L12
		AC024075.2
		MAGIX
		RAB11B-AS1
		AC024075.3
		AC008687.6
		KCNQ1OT1
		AC010326.3
		DDIT4-AS1
		AL049840.6
		AC010969.2
		AL162742.1
		NBPF14
		TSIX
		AC010326.4
		NBPF10
		AC011337.1
		AC025181.2
		NBPF25P
		AC087623.3
		AL355385.1
		AC093297.2
		AC067838.1
		U91328.2
		AP000347.1
		AFAP1-AS1
		AF129408.1
		LINC02035
		AL365203.2
		AC005046.1
		NBPF26
		BX537318.1
		H2BC8
		AC015912.3
		H3C6
		NUDT18
		SIK1B
		H4C9
		AL442125.1
		HERC2P2
		LINC00869
		AC005332.5
		AL356652.1
		AC114498.2
		AC136621.1
		AC048380.2
		AL022322.2
		AC093535.2
		AC126474.1
		Z95114.1
		PRAL
		AC090772.4
		Z99129.4
		AC080038.3
		AC111170.4
		Z95114.4
		AC023024.2
		PLAC4
		AC073857.1
		AC026362.2
		AC127459.3
		LINC00294
		LINC00506
		AC068733.3
		AC004784.1
		AC008537.4
		AC241584.2
		AL445623.2
		AC093827.4
		AL162377.3
		RELA-DT
		AC124798.2
		AC084024.4
		AC026979.4
		CDC42-AS1
		AL023574.1
		LCAL1
		AC116317.1
		AC022137.3
		AL133334.1
		AL049569.2
		AC003093.1
		AL121820.3
		AC091607.2
		AC105328.1
		AC010476.2
		AC008394.1
